# The genome of *Gallaecimonas pentaromativorans* strain 10A, isolated from a Pacific oyster, reveals the potential for hydrocarbon degradation and CRISPR-Cas defense

**DOI:** 10.1101/2024.10.01.616199

**Authors:** Yasmine Gouin, Adam Wilcockson, Kevin Xu Zhong, Amy M. Chan, Curtis A. Suttle

## Abstract

Bacteria in the genus *Gallaecimonas* are known for their ability to breakdown complex hydrocarbons, making them of particular ecological and biotechnological significance. However, few species have been isolated to date, and their ecological distribution has yet to be examined. Here, we report a novel bacterium in the genus *Gallaecimonas*, designated as *G. pentaromativorans* strain 10A, which was isolated from a Pacific oyster (*Magallana gigas*, a.k.a. *Crassostrea gigas*) collected from a farm experiencing a mass mortality event in British Columbia, Canada. *G. pentaromativorans* strain 10A is a rod-shaped, motile bacterium and has a circular genome of 4,322,156 bp encoding 3,928 protein-coding sequences (CDS). Phylogenetic analysis showed that strain 10A is closely related to members of *G. pentaromativorans.* Like other *Gallaecimonas* members, strain 10A harbours specific pathways involved in degrading polycyclic aromatic hydrocarbons (PAHs) and xenobiotic compounds, producing biosurfactants, and assimilating nitrate and sulfate; however, it is uniquely equipped with an additional 166 genes belonging to 147 protein families, including a putative *higB*-*higA* that likely contributes to enhanced stress response. Strain 10A also possesses clustered regularly interspaced short palindromic repeats (CRISPR) and CRISPR-associated (Cas) systems (CRISPR-Cas), prevalent in *Gallaecimonas* (detected in three out of four species), implying a potential defense mechanism against exogenous mobile genetic elements such as plasmids and viruses. We also mined publicly available databases to establish the widespread distribution of bacteria in the genus *Gallaecimonas* in seawater, sediments, and freshwater across latitude, suggesting its versatility and importance to environmental processes. Ultimately, this study demonstrates that the genome of *Gallaecimonas pentaromativorans* strain 10A, isolated from a diseased Pacific oyster, encodes for a suite of putative functions, including oil degradation, xenobiotic breakdown, biosurfactants production, assimilatory nitrate and sulfate reduction, and viral defense. This plasticity and breadth in metabolic function help to explain the cosmopolitan distribution of members of this genus.
