## Supplementary material for "The genome of *Gallaecimonas pentaromativorans* strain 10A, isolated from a Pacific oyster, reveals the potential for hydrocarbon degradation and CRISPR-Cas defense": Table S3

### Sheet: Table S3 legend
Table S3. The clustered regularly interspaced short palindromic repeats (CRISPR) and CRISPR spacer sequences detected in the genome of G. pentaromativorans strain 10A.

### Sheet: CRISPR Array 1
CRISPR Spacer Sequence	CRISPR Repeat Sequence
AATGCTTCCGCTTCGAGTATTACCCTGAGTTGTTACCCATCCT	TGGTGGTTCCTTCCACCTCGCACGTCCTGTGCTCGCGTAATACTGCGCGAAAGC

### Sheet: CRISPR Array 2
CRISPR Spacer Sequences	CRISPR Repeat Sequence
CTTGATATGTGGATACTCCTATCAGAGCGTAGAAGATATT	CGGTTTATCCCCGCGGGTGCGGGGAACGC
AATGCTTCCGCTTCGAGTATTACCCTGAGTTGTTACCCATCCT
ATCAACGACTGGGCGTGGGAGGAGATAGTCCG
TACAGCGCCCAACGCCAGGAACTGGTAGAGGG
TCCCAGATCACGCACATCAAAGGCCGGATCGC
ACTATGCCATTACCTGCCGGTGTTGCCGCGCT
ACGAAATTTACAGCCACGCCGATGTTGTGAGC
GTTTAGCTTCATCAAACTCCATCGCCCAACCC
CGTCGCCATTAGCACATACTGAATCCAAGCAA
TTGTAAGTGATGGCCATGTCGTCATTGCGCAG
CCTCGATCAGTTGGTGTCTTGCAGTGCTGCAA
CTTGAAATCTTGGACGCACAGGTAGGCCATAC
TGTATGGCGAGGCCACCGGTAGTAAGGCTTTT
ACCCACTCGGCGTTGTCAATGCTCCAGGTCAA
GCATGCTACATGACCTCCGCCGCCTCACCAGC
CTCAAGTTCTCCTCGAGGCGCAGCAGGTTCAG
AATGGCGGTTGTTGCGTAGACGCGCTGGGCGA
ATGCTGGATGGCTTAGAAATCAAGCTATCGGA
GTTCAAATTGCGGACGTAATTGTCCCCGAAAT
ATTGACTCAATTGAAATTGGCGCACCGAGGGA
AAATTCAGAAATGAAACCAACCCGGATAGCTG
TGCCCTTGATGGTGTTGTCGGTGTTGCGGGTGG
GTGCTGACCTTGAGGCCTCTGCCTATGAACGC
GACCATTGTCTGGCAAGCTGCCTATCCGATCG
CAGTGGGCACATGGACAGTGCCCGATGATTTCC
TGGTATCGAAACCGGGGGTAGAAATGGCAGGG
GCCCACACGTCAACCAAATGGGCCTGGGCCTG
CGATGGCCGCCGCCAGGGCAGCGGTACAGAGC
GTTCGTAACGCAAGCGACGGATTCCTCTATGA
AGCCCATGCGGCCCGGCGGGCGACAAGGGTTT
TTATCGAGGGCTTCTTTTGCCCCTCGCTGCAT
TGGAACGTAGGCGTAATCACTCGCTGGAAACA
AGGGTGATGGTTAACGGCGTCACCTCGGCAGG
ACCAAAAACAGGCGCCAGGGATACCAAAGTTT
CTGACAAGCCCCGCGCGTGTGATTTAAAAGAC
GGGCGTTCTTTCTGTTCTCTATATTGGCGTTT
CCTACCCCAATCTCGCAGCAACCGTTTGGTGT
TTGCCGACAAGCGCGGCCATCTGCTCGGGAGA
GCGAAGTGGACGGTAGCCCACAGGAGGGGCCG
GCCTCCAACCAGGTGCCCGCTGATACCTGGAT
AGCATCGAATAAGAAGCACGCATATCAACAGG
GAGAAGGCGACCGACCACCCGCTGTGGCACTTG
CAGCGCATCGCTGAAAAAGGTTTTAGCGATGG
CTTTTGAAAATGGCATAGAATCTCCACATGAC
AAGCATCCCGGCGTTAGCTTCGTTAAGGATGG
CAGAGGAAAGGTTTCAAGAGTGCTATCAAGCC
GCGTGTACAAGCTCGGCGCTGCACGGTGAGCG
GCCACCGAATTTGTTCTCGTCGAAATCGTCGC
CGTTTGCCGACGTAAAAGGTGCGTCCGTCATT
GGCCACCAGTGCCATGGCTGCATATTTCATCA
ATGCCAAGGTGTTTGCCGAGCAGTTCCAGGGC
GCACCTACATTGCCAGCCCGCACCTGACTGGC
CCAGCCGTAATTTGCCGCTTTCTAACGATGAC
CTGCAAGACTGCTGGGAGTTACGAGAGGATGG
TCTGCGCCGTCGCAGGTGTGCAGCCATC
GACATCCAGCGGCAATGCCATTGAATGGCCGA
TAATCGCCTTGGGGAGTCATGCTCATCAAGGC
ATGAAAACGGGGGCAAATAACCATGTTTGATG
GGGGGATGGGGGCGGCGCCCCCATGTAAGCGC
TTAGTATTTCTACTAAGCCTGGTAATTCCACA
GTCTCCGAAGCTGGAAGGAGACTTCGGCCAGG
TTAGTATTTCTACTAAGCCTGGTAATTCCACA
CTCAAAGGCAAGCTGCCGGACCTCGATTGATG
GTTGGCCATTTAAATCCTATTGAATGCAATTA
CCCTGTCTTTCCAGCAGTCCACCAAGTCACAA
TTGAAAACGGGCACTTAAGCTCAAGCCCTTTG
CAATGCTGTTTTCGGGTTGAATCCTGAAATGC
GCATCACTGCCATTCCATATCCTGCATATCTG
TTCTTTATCTCCAATGTCGCTCCATCGCGACG
GGGGCCACCATAAACAAGTAAAGCCATGGCGG
TGTTTAATACGCATCCGCCAGCGGTTAAGGTG
AACGACTCTAGCTGATGGCGGTTTTCTGGTTG
TCATCACCGCAGCGCCGGAGCTTTATGAGGCG
TTGATGCAAGGCTTCCGCAGCCTCCTCGTGAG
TTGTTGCCTCTGGCGCACCATCAATACCAAAT
TCATCATAAGGTTCTGGAGCGATACCAGTGTG
CGCCGCTATAGCTCAGCAGGTAGAGCAGCTGA
CCTATGAACTTGATTGCGTGACGCTGCGCACA
CCCTTCATTTTCTGCGGGTATTAGCGATGCAC
TGGCTAACAAATGATCCAAGAGGGATTGAAAT
ATGAGGTAATCATATTGATGAGGTGTTTCTCG
TGAGCCATGGGATGAAGCAAGGGACGCCCGCA
TAAAGCTCAATTTCGTTAGACATGATTATCTC
GACAGGATGGAAATAAAATCAACTCTAGAAAG
TTGTCGTTGTTGTGGGGTCATTAGTTGATCAC
GGATTTGCGCAGCAATCCCGTGAACATCTCTGC
CTTGTTGTGGTTGCATCGTCTTTTCCCTATAT
TTGACTACGAGGCATTCAAGGTTGGCCTTGAG
TTTTTTATCGTGAGGCAGCAGAAGAGTGGCGT
GCAACCACGGAATAAATGACTCCGCACAAAAT
GATTTGTCTTCTCTGGTGTGTCTCTGCCTGAA
GCATCGTCTTTTCCCTATATCTTTCAGTTTCA
GATAATGTTTAACTAATCATCTAGTCCGTTAA
TCTGGCTGGATGAGGCCAGGGCAGCAGCATTG
CAATTACATTCAGGCCAGCAAAGAACTGATAC

### Sheet: CRISPR Array 3
CRISPR Spacer Sequence	CRISPR Repeat Sequence
CTTGATATGTGGATACTCCTATCAGAGCGTAGAAGATATT	GAAAACCCACCAAAAAGCGACTT
